# ProPER: Ligation-free in situ proximity extension enables multiplexed molecular-state analysis

**DOI:** 10.64898/2026.04.24.718482

**Authors:** Jorge Trojanowski, Jennifer Zilke, Valeriy Pak, Eva-Maria Geissen, Renata M. Chalupska, Robert Reinhardt, Sama AlMehallawi, Jocelyn Y. Kishi, Jennifer Heck, Kristina Haase, Sinem K. Saka

**Affiliations:** Genome Biology Unit, European Molecular Biology Laboratory (EMBL) Heidelberg, Germany; Tissue biology and disease modelling Unit, EMBL Barcelona, Spain; Faculty of Biosciences, Collaboration for Joint PhD Degree between EMBL and Heidelberg University, Germany; Data Science Centre, EMBL, Heidelberg, Germany; Digital Biology, Inc., MA, USA

## Abstract

Molecular proximity reports molecular interactions, local environments, and functional states in intact cells, but current in situ proximity detection methods remain limited in sensitivity, spatial resolution, multiplexing, and quantitative performance. Here we introduce Proximity Primer Exchange Reaction (ProPER), a spatially resolved ligation-free proximity detection strategy for multiplexed molecular-state analysis in situ. In ProPER, spatial proximity directly triggers DNA barcode extension and controlled signal amplification, autonomously converting molecular proximity into compact linear DNA concatemers within a single polymerase-driven reaction. ProPER integrates directly with established in situ assays, including immunofluorescence, FISH, and metabolic labeling, and enables high-resolution visualization of diverse molecular proximities, including RNA-RNA and protein-protein interactions, even in densely labelled environments. We show that ProPER enables sensitive and quantitative proximity measurements, supports pairwise and multivalent detection schemes, and allows intramolecular multiplexing to simultaneously measure multiple proximity-defined states on the same molecular target. We apply this capability to simultaneously resolve transcriptional, splicing, and translational RNA life-cycle states by fluorescence imaging with single-molecule-level quantification. These multiplexed molecular-state measurements enabled quantitative kinetic modeling of inflammatory gene induction directly from spatial imaging data. Specifically, we show that the differential induction delay between the TNF-α response genes TNFAIP3 and ICAM1 arises from regulation distributed across multiple expression steps, including transcript production, splicing kinetics, feedback regulation, and transcript stability, rather than a single rate-limiting bottleneck. Furthermore, our spatial data distinguished between transcription-site-associated and dispersed nucleoplasmic splicing, revealing their differential kinetics. By converting spatial proximity into programmable DNA readouts, ProPER enables multiplexed molecular-state measurements that extend spatial biology beyond molecular abundance and localization, while providing a direct path toward integration with existing spatial omics workflows.
