## Supplementary Table S2 for "ProPER: Ligation-free in situ proximity extension enables multiplexed molecular-state analysis"

### Sheet: Overview
		Table S2	Probe combinations used in experiments
		Tab	Description
		1	CBX5 detection with low probe numbers
		2	Complete set of negative controls for ProPER detetcion of ICAM1 transcript
		3	Protein-protein ProPER for microtubule detection
		4	ProPER comparison to smFISH (two-color detection)
		5	Hairpin-primer pair screen
		6	Optimization or ProPER RNA life cycle staining (U1, U2, 18S)
		7	ProPER licensing for ICAM1-18S detection
		8	Multiplex RNA life cycle ProPER (total, U1, U2, 18S)
		9	Multiplex ProPER for nascent RNA (EU) plus U1 and SABER-FISH

### Sheet: 1_CBX5-low-probe
Experiment: CBX5 detection with low probe number
Condition	Figure	Primary probe set	Concatemer	Hairpins	Primers	Comments
SABER-FISH	Fig. 1 c,e,f	CBX5-p.30 + CBX5-p.25 (both extended)	(p30)n; (p25)n	-	-	both primary probe sets are PER concatemers that are bound by imagers
ProPER (medium)	Fig. 1 c,e,f	CBX5-p.25 (extended) + CBX5-p.28	(p25)n	3x25*.h28	primer part of primary probe	only one primary probe set is PER concatemer (dock for hairpin)
ProPER (high)	Fig. 1 c,e,f	CBX5-p.30 + CBX5-p.25 (both extended)	(p30)n; (p25)n	3x25*.h28	3x30*.p28	both primary probe sets are PER concatemers (dock for hairpin and primer)
No primer	Fig. 1 d,f	CBX5-p.25 (extended)	(p25)n	3x25*.h28	primer left out	only one primary probe set is PER concatemer (dock for hairpin)
No hairpin	Fig. 1 d,f	CBX5-p.25 (extended) + CBX5-p.28	(p25)n	-	primer part of primary probe	only one primary probe set is PER concatemer (dock for hairpin)
No Pol	Fig. 1 d,f	CBX5-p.25 (extended) + CBX5-p.28	(p25)n	3x25*.h28	primer part of primary probe	polymerase left out

### Sheet: 2_neg-controls
Experiment: complete set of negative controls (ICAM1 intramolecular ProPER)
Condition	Figure	Primary probe set	Amplifier docks	Hairpins	Primers	Comments
ICAM1 ProPER	Fig. S1 c-d	hs_ICAM1_M3M6-M5M10	M3*-5x3x42 + M5*-5x3x31	3x42*-h.27.27	3x31-p.27.27
no TNF	Fig. S1 c-d	hs_ICAM1_M3M6-M5M10	M3*-5x3x42 + M5*-5x3x31	3x42*-h.27.27	3x31-p.27.27	untreated cells
no primary probes	Fig. S1 c-d	-	M3*-5x3x42 + M5*-5x3x31	3x42*-h.27.27	3x31-p.27.27
no Pol	Fig. S1 c-d	hs_ICAM1_M3M6-M5M10	M3*-5x3x42 + M5*-5x3x31	3x42*-h.27.27	3x31-p.27.27	no polymerase added
no hairpin	Fig. S1 c-d	hs_ICAM1_M3M6-M5M10	M3*-5x3x42 + M5*-5x3x31	-	3x31-p.27.27
no primer	Fig. S1 c-d	hs_ICAM1_M3M6-M5M10	M3*-5x3x42 + M5*-5x3x31	3x42*-h.27.27	-
no primer dock	Fig. S1 c-d	hs_ICAM1_M3M6-M5M10	M3*-5x3x42	3x42*-h.27.27	3x31-p.27.27
no hairpin dock	Fig. S1 c-d	hs_ICAM1_M3M6-M5M10	M5*-5x3x31	3x42*-h.27.27	3x31-p.27.27

### Sheet: 3_proteinProPER
Experiment: protein-protein ProPER (tubulin)
Condition	Figure	Primary antibodies	Secondar antibodies	Dock	Hairpins	Primers	Comments
protein-protein ProPER	Fig. 2 a-f	ac-alpha tubulin, beta-tubulin	anti mouse antibody – bc42_bc9, anti rabbit – bc42_b30	bc09-2x39-3x25	25.25*-h.28.28	bc30-2x2x30-1xp.28
no ac-alpha tubulin antibody	Fig. S2b	beta-tubulin	anti mouse antibody – bc42_bc9, anti rabbit – bc42_b30	bc09-2x39-3x25	25.25*-h.28.28	bc30-2x2x30-1xp.28
no beta tubulin antibody	Fig. S2b	ac-alpha tubulin	anti mouse antibody – bc42_bc9, anti rabbit – bc42_b30	bc09-2x39-3x25	25.25*-h.28.28	bc30-2x2x30-1xp.28
no primaries	Fig. S2b	-	anti mouse antibody – bc42_bc9, anti rabbit – bc42_b30	bc09-2x39-3x25	25.25*-h.28.28	bc30-2x2x30-1xp.28

### Sheet: 4_two-color
Experiment: detection efficiency evaluation with FISH reference channel
Condition	Figure	Primary probe set	Amplifier docks	Hairpins	Primers	Imagers	Comments
ProPER+FISH	Fig. 2g-I, Fig. S2g-i	hs_TNFAIP3_M3M6-M5M10	M3*-5x3x42 + M6*-5x3x30 + M5*-5x3x31 + M10*-5x3x39	3x42*-h.27.27	3x39-p.27.27	27.27*-647 + 30.30*-565 + 31.31*- 565
two-color FISH	Fig. 2g-I, Fig. S2g-i	hs_TNFAIP3_M3M6-M5M10	M3*-5x3x42 + M6*-5x3x30 + M5*-5x3x31 + M10*-5x3x39	-	-	30.30*-565 + 31.31*-565 + 42.42*-647 + 39.39*-647

### Sheet: 5_hp-screen
Experiment: screen for functional hairpin-primer pairs (two hairpin orientations)
Condition	Figure	Primary probe set	Amplifier docks	Converters	Hairpins	Primers	Comments
5'-h.27.27	Fig. 3	hs_ICAM1_M3M6-M5M10	M3*-5x3x42 + M5*-5x3x31	-	3x42*-h.27.27	3x31*-p.27	same probe combination used for negative control without TNF treatment
5'-h.28.28	Fig. 3	hs_ICAM1_M3M6-M5M10	M3*-5x3x42 + M5*-5x3x31	c.3x42*-3x25	3x25*-h.28.28	3x31*-p.28	same probe combination used for negative control without TNF treatment
5'-h.33.33	Fig. 3	hs_ICAM1_M3M6-M5M10	M3*-5x3x42 + M5*-5x3x31	c.3x42*-3x34	3x34*-h.33.33	3x31*-p.33	same probe combination used for negative control without TNF treatment
5'-h.38.38	Fig. 3	hs_ICAM1_M3M6-M5M10	M3*-5x3x42 + M5*-5x3x31	c.3x42*-3x34	3x34*-h.38.38	3x31*-p.38	same probe combination used for negative control without TNF treatment
5'-h.41.41	Fig. 3	hs_ICAM1_M3M6-M5M10	M3*-5x3x42 + M5*-5x3x31	c.3x42*-3x36	3x36*-h.41.41	3x31*-p.41	same probe combination used for negative control without TNF treatment
5'-h.49.49	Fig. 3	hs_ICAM1_M3M6-M5M10	M3*-5x3x42 + M5*-5x3x31	c.3x42*-3x34	3x34*-h.49.49	3x31*-p.49	same probe combination used for negative control without TNF treatment
5'-h.50.50	Fig. 3	hs_ICAM1_M3M6-M5M10	M3*-5x3x42 + M5*-5x3x31	c.3x42*-3x34	3x34*-h.50.50	3x31*-p.50	same probe combination used for negative control without TNF treatment
5'-h.53.53	Fig. 3	hs_ICAM1_M3M6-M5M10	M3*-5x3x42 + M5*-5x3x31	c.3x42*-3x34	3x34*-h.53.53	3x31*-p.53	same probe combination used for negative control without TNF treatment
5'-h.54.54	Fig. 3	hs_ICAM1_M3M6-M5M10	M3*-5x3x42 + M5*-5x3x31	c.3x42*-3x34	3x34*-h.54.54	3x31*-p.54	same probe combination used for negative control without TNF treatment
3'-h.28.28	Fig. 3	hs_ICAM1_M3M6-M5M10	M3*-5x3x42 + M5*-5x3x31	c.3x42*-3x25	h.28.28-3x25*	3x31*-p.28	same probe combination used for negative control without TNF treatment
3'-h.33.33	Fig. 3	hs_ICAM1_M3M6-M5M10	M3*-5x3x42 + M5*-5x3x31	c.3x42*-3x36	h.33.33-3x36*	3x31*-p.33	same probe combination used for negative control without TNF treatment
3'-h.38.38	Fig. 3	hs_ICAM1_M3M6-M5M10	M3*-5x3x42 + M5*-5x3x31	c.3x42*-3x34	h.38.38-3x34*	3x31*-p.38	same probe combination used for negative control without TNF treatment
3'-h.41.41	Fig. 3	hs_ICAM1_M3M6-M5M10	M3*-5x3x42 + M5*-5x3x31	c.3x42*-3x36	h.41.41-3x36*	3x31*-p.41	same probe combination used for negative control without TNF treatment
3'-h.49.49	Fig. 3	hs_ICAM1_M3M6-M5M10	M3*-5x3x42 + M5*-5x3x31	-	h.49.49-3x42*	3x31*-p.49	same probe combination used for negative control without TNF treatment
3'-h.50.50	Fig. 3	hs_ICAM1_M3M6-M5M10	M3*-5x3x42 + M5*-5x3x31	-	h.50.50-3x42*	3x31*-p.50	same probe combination used for negative control without TNF treatment
3'-h.53.53	Fig. 3	hs_ICAM1_M3M6-M5M10	M3*-5x3x42 + M5*-5x3x31	-	h.53.53-3x42*	3x31*-p.53	same probe combination used for negative control without TNF treatment
3'-h.54.54	Fig. 3	hs_ICAM1_M3M6-M5M10	M3*-5x3x42 + M5*-5x3x31	-	h.54.54-3x42*	3x54*-p.54	same probe combination used for negative control without TNF treatment

### Sheet: 6_lifecycle-optim
Experiment: single-plex life cycle ProPER and 18S probe optimization
Condition	Figure	Primary probe set	Primary life cycle probes	Amplifier docks	Hairpins	Primers	Comments
U1-FISH	Fig. 4b	hs_ICAM1_M3M6-M5M10	U1_3x34	-	-	-	direct staining of life cycle probe with imager
U2-FISH	Fig. 4b	hs_ICAM1_M3M6-M5M10	U2_3x36	-	-	-	direct staining of life cycle probe with imager
18S-FISH	Fig. 4b	hs_ICAM1_M3M6-M5M10	18S_3x29 probe 1	-	-	-	direct staining of life cycle probe with imager
U1-ICAM ProPER	Fig. 4c	hs_ICAM1_M3M6-M5M10	U1_3x36	M10*-5x3x39	3x36*-h.41.41	3x39*-p.41
U2-ICAM ProPER	Fig. 4d	hs_ICAM1_M3M6-M5M10	U2_3x36	M6*-5x3x30	3x36*-h.41.41	3x30*-p.41
18S-ICAM ProPER (probe 3+5)	Fig. 4e	hs_ICAM1_M3M6-M5M10	18S_3x25 probe_3 + 18S_3x25 probe_5	M3*-4x3x38-1x3x34 + M6*-5x3x30 + M5*-5x3x31 + M10*-5x3x39	3x25*-h.28.28	3x30*-p.28
U1-ICAM ProPER no primer dock	Fig. S4a	hs_ICAM1_M3M6-M5M10	U1_3x36	-	3x36*-h.41.41	3x39*-p.41
U2-ICAM ProPER no primer dock	Fig. S4a	hs_ICAM1_M3M6-M5M10	U2_3x36	-	3x36*-h.41.41	3x30*-p.41
18S-ICAM ProPER (probe 3+5) no TNF	Fig. S4b	hs_ICAM1_M3M6-M5M10	18S_3x25 probe_3 + 18S_3x25 probe_5	M3*-4x3x38-1x3x34 + M6*-5x3x30 + M5*-5x3x31 + M10*-5x3x39	3x25*-h.28.28	3x30*-p.28	untreated cells (no TNF added)
18S-ICAM ProPER (probe 1)	Fig. S4c,h	hs_ICAM1_M3M6-M5M10	18S_3x25 probe_1	M6*-5x3x30	3x25*-h.28.28	3x30*-p.28
18S-ICAM ProPER (probe 2)	Fig. S4g-h	hs_ICAM1_M3M6-M5M10	18S_3x25 probe_2	M6*-5x3x30	3x25*-h.28.28	3x30*-p.28
18S-ICAM ProPER (probe 3)	Fig. S4g-h	hs_ICAM1_M3M6-M5M10	18S_3x25 probe_3	M6*-5x3x30	3x25*-h.28.28	3x30*-p.28
18S-ICAM ProPER (probe 4)	Fig. S4g-h	hs_ICAM1_M3M6-M5M10	18S_3x25 probe_4	M6*-5x3x30	3x25*-h.28.28	3x30*-p.28
18S-ICAM ProPER (probe 5)	Fig. S4g-h	hs_ICAM1_M3M6-M5M10	18S_3x25 probe_5	M6*-5x3x30	3x25*-h.28.28	3x30*-p.28
18S-ICAM ProPER (probe 1) no TNF	Fig. S4c,h	hs_ICAM1_M3M6-M5M10	18S_3x25 probe_1	M6*-5x3x30	3x25*-h.28.28	3x30*-p.28	untreated cells (no TNF added)
18S-ICAM ProPER (probe 2) no primer dock	Fig. S4g-h	hs_ICAM1_M3M6-M5M10	18S_3x25 probe_2	-	3x25*-h.28.28	3x30*-p.28
18S-ICAM ProPER (probe 3) no primer dock	Fig. S4g-h	hs_ICAM1_M3M6-M5M10	18S_3x25 probe_3	-	3x25*-h.28.28	3x30*-p.28
18S-ICAM ProPER (probe 4) no primer dock	Fig. S4g-h	hs_ICAM1_M3M6-M5M10	18S_3x25 probe_4	-	3x25*-h.28.28	3x30*-p.28
18S-ICAM ProPER (probe 5) no primer dock	Fig. S4g-h	hs_ICAM1_M3M6-M5M10	18S_3x25 probe_5	-	3x25*-h.28.28	3x30*-p.28

### Sheet: 7_licensing
Experiment: ProPER licensing for ICAM1-18S detection
Condition	Figure	Primary probe set	Primary life cycle probes	Amplifier dock	Converter	Hairpins	Primers	Comments
Life cycle licensing	Fig. 4f-h	hs_ICAM1_M3M6-M5M10	18S_3x29 probe_1	M3*-5x3x42 + M5*-5x3x31	-	3x29*-h.27.28 + 3x42*-h.28.28	3x31*-27
Transcript licensing	Fig. 4f-h	hs_ICAM1_M3M6-M5M10	18S_3x25 probe_1	M3*-5x3x42 + M5*-5x3x31	c.3x42*-3x29	3x29*-h.27.28 + 3x25*-h.28.28	3x31*-27
Life cycle licensing no TNF	Fig. 4f-h	hs_ICAM1_M3M6-M5M10	18S_3x29 probe_1	M3*-5x3x42 + M5*-5x3x31	-	3x29*-h.27.28 + 3x42*-h.28.28	3x31*-27	untreated cells, no TNF
Transcript licensing no TNF	Fig. 4f-h	hs_ICAM1_M3M6-M5M10	18S_3x25 probe_1	M3*-5x3x42 + M5*-5x3x31	c.3x42*-3x29	3x29*-h.27.28 + 3x25*-h.28.28	3x31*-27	untreated cells, no TNF
Life cycle licensing no primer dock	Fig. 4f-h	hs_ICAM1_M3M6-M5M10	18S_3x29 probe_1	M3*-5x3x42	-	3x29*-h.27.28 + 3x42*-h.28.28	3x31*-27
Transcript licensing no primer dock	Fig. 4f-h	hs_ICAM1_M3M6-M5M10	18S_3x25 probe_1	M3*-5x3x42	c.3x42*-3x29	3x29*-h.27.28 + 3x25*-h.28.28	3x31*-27
Direct detection	Fig. 4f-h	hs_ICAM1_M3M6-M5M10	18S_3x25 probe_1	M3*-5x3x42 + M5*-5x3x31	-	3x25*-h.28.28	3x31*-27
Direct detection no TNF	Fig. 4f-h	hs_ICAM1_M3M6-M5M10	18S_3x25 probe_1	M3*-5x3x42 + M5*-5x3x31	-	3x25*-h.28.28	3x31*-27	untreated cells, no TNF

### Sheet: 8_multiplex-lifecycle
Experiment: RNA life cycle experiments
Condition	Figure	Primary probe set	Primary life cycle probes	Amplifier docks	Hairpins	Primers	Comments
all fourplex RNA life cycle experiments ICAM1	Fig. 5-6	hs_ICAM1_M3M6-M5M10	U1_3x36 + U2_3x42 + 18S_3x25 probe_3 + 18S_3x25 probe_5	M3*-4x3x38-1x3x34 + M6*-5x3x30 + M5*-5x3x31 + M10*-5x3x39	3x42*-h.27.27 + 3x25*-h.28.28 + 3x36*-h.41.41 + 3x34*-h.54.54	3x30*-p.28 + 3x38*-p.27 + 3x39*-p.41 + 3x31*-p.54
all fourplex RNA life cycle experiments TNFAIP3	Fig. 5-6	hs_TNFAIP3_M3M6-M5M10	U1_3x36 + U2_3x42 + 18S_3x25 probe_3 + 18S_3x25 probe_5	M3*-4x3x38-1x3x34 + M6*-5x3x30 + M5*-5x3x31 + M10*-5x3x39	3x42*-h.27.27 + 3x25*-h.28.28 + 3x36*-h.41.41 + 3x34*-h.54.54	3x30*-p.28 + 3x38*-p.27 + 3x39*-p.41 + 3x31*-p.54
U1 + U2 ProPER + SON antibody ICAM1	Fig. S7	hs_ICAM1_M3M6-M5M10	U1_3x36 + U2_3x42	M3*-4x3x38-1x3x34 + M6*-5x3x30 + M5*-5x3x31 + M10*-5x3x39	3x42*-h.27.27 + 3x36*-h.41.41	3x38*-p.27 + 3x39*-p.41
U1 + U2 ProPER + SON antibody TNFAIP3	Fig. S7	hs_TNFAIP3_M3M6-M5M10	U1_3x36 + U2_3x42	M3*-4x3x38-1x3x34 + M6*-5x3x30 + M5*-5x3x31 + M10*-5x3x39	3x42*-h.27.27 + 3x36*-h.41.41	3x38*-p.27 + 3x39*-p.41

### Sheet: 9_EU-lifecycle
Experiment: RNA life cycle with metabolic EU labeling
Condition	Figure	Primary probe set	Primary life cycle probes	Hairpins	Primers	Comments
EU-FISH	Fig. S5b	-	azide-3xp.25 (attached to EU by click chemistry)	-	-	direct labeling of EU-click attached docking site
RNA life cycle with EU metabolic labeling ICAM1	Fig. S5f	ICAM1_3x30 + ICAM1_3x39 + ICAM1_3x38 + ICAM1_3x31 (pre-extended concatemers)	azide-3xp.25 (attached to EU by click chemistry) + U1-3x42	3x42*-h.27.27 + 3x25*-h.28.28	3x39*-p.27 + 3x30*-p.28	total transcript labeled by FISH (not ProPER)
RNA life cycle with EU metabolic labeling TNFAIP3	Fig. S5d,f	TNFAIP3_3x30 + TNFAIP3_3x39 + TNFAIP3_3x34 + TNFAIP3_3x31 (pre-extended concatemers)	azide-3xp.25 (attached to EU by click chemistry) + U1-3x42	3x42*-h.27.27 + 3x25*-h.28.28	3x39*-p.27 + 3x30*-p.28	total transcript labeled by FISH (not ProPER)
RNA life cycle TNFAIP3 no EU	Fig. S5e	TNFAIP3_3x30 + TNFAIP3_3x39 + TNFAIP3_3x34 + TNFAIP3_3x31 (pre-extended concatemers)	azide-3xp.25 (attached to EU by click chemistry) + U1-3x42	3x42*-h.27.27 + 3x25*-h.28.28	3x39*-p.27 + 3x30*-p.28	EU metabolic label not added
